# Network-based population analysis of 31,595 gonococcal genomes reveals phase variability, genetic diversity and mobile element dynamics drive antimicrobial resistance and phenotypic diversity

**DOI:** 10.1101/2025.02.28.640638

**Authors:** Duncan Carruthers-Lay, Jessica Lam, Emil Jurga, Scott D. Gray-Owen, John Parkinson

## Abstract

With a highly plastic genome allowing the accumulation of antimicrobial resistance (AMR) determinants, *Neisseria gonorrhoeae* (*Ngo*) is an urgent public health threat. To better understand the spread of AMR in *Ngo* and its ability to persist in humans, we performed a systematic analysis of its global population structure. From 31,595 publicly available genomes, we curated a maximally diverse representative set of 485 gonococcal genomes, which were defined into 12 distinct clades on the basis of shared patterns of single nucleotide polymorphisms. Mapping AMR determinants and mobile elements onto these clades revealed significant correlation with gonococcal population structure. Notably, several variants associated with AMR were identified in genes not previously linked with resistance, suggesting roles as new determinants of resistance or compensatory mutations in resistant strains. Analysis of phase variable motifs, a significant mechanism driving regulation of expression in *Ngo*, identified 57 genes not previously identified as phase variable; *in vivo* and *in vitro* passaging validated our sequence-based definition of phase variability and revealed a strong association of phase variation of the surface proteins Opa and LgtG with improved colonization during infection. Together these findings highlight the ability of systematic comparative genomic analyses to shed new light on the drivers of *Ngo* population structure and identify new AMR determinants.
