## Supplementary Table S4 for "Network-based population analysis of 31,595 gonococcal genomes reveals phase variability, genetic diversity and mobile element dynamics drive antimicrobial resistance and phenotypic diversity"

### Sheet: acc_gene_clusters_supp
Gene	Annotation	Pangenome	Isolates	MCL Cluster	EggNOG_seed_ortholog	EggNOG_description	Preferred_name	GOs	EG_EC	KEGG_ko	KEGG_Pathway	KEGG_Module	KEGG_Reaction	KEGG_rclass	BRITE	KEGG_TC	CAZy	PFAMs	AF_hit	PDB_hit	AF_anno	PDB_anno
group_1657	hypothetical protein	Cloud	7	Cluster 11	1035191.HMPREF0185_03555	Bacteriophage replication gene A protein (GPA)	NA	NA	NA	NA	NA	NA	NA	NA	NA	NA	NA	Phage_GPA	A0A6N2U7V1		Bacteriophage replication gene A protein (GPA)
group_1658	hypothetical protein	Cloud	7	Cluster 11	1116472.MGMO_205c00030	Capsid protein (F protein)	NA	NA	NA	NA	NA	NA	NA	NA	NA	NA	NA	Phage_F	A0A1C3JVS9		Capsid protein (F protein)
group_1659	hypothetical protein	Cloud	7	Cluster 11	1116472.MGMO_205c00050	Bacteriophage scaffolding protein D	NA	NA	NA	NA	NA	NA	NA	NA	NA	NA	NA	gpD	A0A2R5F9M2		Dual-specificity RNA methyltransferase RlmN
group_1660	hypothetical protein	Cloud	7	Cluster 11	1118153.MOY_16472	Major spike protein (G protein)	NA	NA	NA	NA	NA	NA	NA	NA	NA	NA	NA	Phage_G	S7J825		G protein
group_1661	hypothetical protein	Cloud	7	Cluster 11	1118153.MOY_16477	Microvirus H protein (pilot protein)	NA	NA	NA	NA	NA	NA	NA	NA	NA	NA	NA	Microvir_H
group_1219	hypothetical protein	Cloud	31	Cluster 12	NA	NA	NA	NA	NA	NA	NA	NA	NA	NA	NA	NA	NA	NA
group_545	phage replication protein	Cloud	31	Cluster 12	596320.NEIFL0001_0672	Replication initiation factor	NA	NA	NA	ko:K07467	NA	NA	NA	NA	ko00000	NA	NA	Rep_trans	I4E881		Putative DNA relaxase nicK
group_566	phage associated protein	Cloud	31	Cluster 12	596320.NEIFL0001_0673	NA	NA	NA	NA	NA	NA	NA	NA	NA	NA	NA	NA	NA	Q5F7M5	1ue7	Uncharacterized protein	Single-strainded DNA-binding protein
group_577	hypothetical protein	Cloud	31	Cluster 12	NA	NA	NA	NA	NA	NA	NA	NA	NA	NA	NA	NA	NA	NA	A0A0Y5REI8		Putative inner membrane protein
group_707	hypothetical protein	Cloud	31	Cluster 12	NA	NA	NA	NA	NA	NA	NA	NA	NA	NA	NA	NA	NA	NA	A0A378VG27		Phage associated protein
group_1229	colicin V biosynthesis protein	Shell	225	Cluster 13	641149.HMPREF9016_01510	ABC-type RTX toxin transporter; ATPase and permease components Prot1E family	NA	NA	NA	ko:K13409	ko02010;ko04626;map02010;map04626	M00339	NA	NA	ko00000;ko00001;ko00002;ko02000;ko02044	3.A.1.110	NA	ABC_membrane;ABC_tran;Peptidase_C39	A0A1Q3SHX4	CHECK	ABC transporter ATP-binding protein
group_654	hypothetical protein	Shell	223	Cluster 13	NA	NA	NA	NA	NA	NA	NA	NA	NA	NA	NA	NA	NA	NA
group_735	hypothetical protein	Shell	217	Cluster 13	NA	NA	NA	NA	NA	NA	NA	NA	NA	NA	NA	NA	NA	NA
group_796	hemolysin D	Shell	225	Cluster 13	641149.HMPREF9016_01511	Barrel-sandwich domain of CusB or HlyD membrane-fusion	NA	NA	NA	ko:K13408	ko04626;map04626	M00339	NA	NA	ko00000;ko00001;ko00002;ko02000;ko02044	8.A.1	NA	Biotin_lipoyl_2;HlyD_3	Q9HWN9		Probable secretion protein
group_827	hypothetical protein	Shell	223	Cluster 13	NA	NA	NA	NA	NA	NA	NA	NA	NA	NA	NA	NA	NA	NA
dpnA_2	Modification methylase DpnIIB	Cloud	19	Cluster 5	1230338.MOMA_02885	Belongs to the N(4) N(6)-methyltransferase family	NA	NA	2.1.1.72	ko:K00571	NA	NA	NA	NA	ko00000;ko01000;ko02048	NA	NA	N6_N4_Mtase	A0A3S3CJ15	5hfj	Methyltransferase	DNA-binding protein
group_1045	hypothetical protein	Cloud	19	Cluster 5	NA	NA	NA	NA	NA	NA	NA	NA	NA	NA	NA	NA	NA	NA	Q8KWF2	8dy7	MnlI restriction endonuclease	RNAP transcription open promoter
group_1249	hypothetical protein	Cloud	18	Cluster 5	547045.NEISICOT_01423	Domain of unknown function (DUF4760)	NA	NA	NA	NA	NA	NA	NA	NA	NA	NA	NA	DUF4760	A0A6I2I154	NA	DUF4760 domain-containing protein
group_1436	hypothetical protein	Cloud	17	Cluster 5	NA	NA	NA	NA	NA	NA	NA	NA	NA	NA	NA	NA	NA	NA
group_1453	hypothetical protein	Cloud	17	Cluster 5	546264.NEIFLAOT_01365	BRO family; N-terminal domain	ant	NA	NA	NA	NA	NA	NA	NA	NA	NA	NA	Bro-N;KilA-N;P22_AR_C;P22_AR_N;Phage_pRha	A0A1H6ZVV6		KilA-N domain-containing protein
group_1573	hypothetical protein	Cloud	17	Cluster 5	NA	NA	NA	NA	NA	NA	NA	NA	NA	NA	NA	NA	NA	NA
group_253	hypothetical protein	Cloud	18	Cluster 5	1029823.AFIE01000007_gene1892	NA	NA	NA	NA	NA	NA	NA	NA	NA	NA	NA	NA	NA	A0A5C7PN40		Uncharacterized protein
group_422	hypothetical protein	Cloud	18	Cluster 5	1121352.JHZP01000001_gene1037	NA	NA	NA	NA	NA	NA	NA	NA	NA	NA	NA	NA	NA	A0A1V0G8T5		Uncharacterized protein
group_494	hypothetical protein	Cloud	17	Cluster 5	546264.NEIFLAOT_01366	NA	doc	NA	NA	ko:K07341	NA	NA	NA	NA	ko00000;ko02048	NA	NA	Fic	A0A448K0A9	3sn9	Death-on-curing family protein	Fic protein
group_559	hypothetical protein	Cloud	19	Cluster 5	1034808.GIG_00827	HNH endonuclease	NA	NA	NA	NA	NA	NA	NA	NA	NA	NA	NA	HNH	A0A4V0ILE2		HNH endonuclease
group_582	cytosine-specific methyltransferase	Cloud	19	Cluster 5	907239.HPSA_00250	COG0270 Site-specific DNA methylase	dcm	NA	2.1.1.37	ko:K00558	ko00270;ko01100;ko05206;map00270;map01100;map05206	M00035	R04858	RC00003;RC00332	ko00000;ko00001;ko00002;ko01000;ko02048;ko03032;ko03036	NA	NA	DNA_methylase	A0A3S4R6K0	3g7u	DNA (cytosine-5-)-methyltransferase	putative DNA modification methyltransferase
group_618	phage associated protein	Cloud	13	Cluster 5	546264.NEIFLAOT_01365	BRO family; N-terminal domain	ant	NA	NA	NA	NA	NA	NA	NA	NA	NA	NA	Bro-N;KilA-N;P22_AR_C;P22_AR_N;Phage_pRha
group_627	hypothetical protein	Cloud	18	Cluster 5	NA	NA	NA	NA	NA	NA	NA	NA	NA	NA	NA	NA	NA	NA	A0A378VRS2		Uncharacterized protein
group_64	hypothetical protein	Cloud	18	Cluster 5	NA	NA	NA	NA	NA	NA	NA	NA	NA	NA	NA	NA	NA	NA
group_849	hypothetical protein	Cloud	17	Cluster 5	NA	NA	NA	NA	NA	NA	NA	NA	NA	NA	NA	NA	NA	NA
group_954	hypothetical protein	Cloud	18	Cluster 5	1217714.F975_01645	NA	NA	NA	NA	NA	NA	NA	NA	NA	NA	NA	NA	NA	A0A0Y5KR70		Phage protein
group_962	hypothetical protein	Cloud	18	Cluster 5	NA	NA	NA	NA	NA	NA	NA	NA	NA	NA	NA	NA	NA	NA	A0A378VPT1		Uncharacterized protein
