## Supplementary Table S5 for "Network-based population analysis of 31,595 gonococcal genomes reveals phase variability, genetic diversity and mobile element dynamics drive antimicrobial resistance and phenotypic diversity"

### Sheet: potential_pv_genes
Gene	Repeat_class	Distinct_repeats	Annotation	EggNOG_seed_ortholog	EggNOG_description	Preferred_name	GOs	EG_EC	KEGG_ko	KEGG_Pathway	KEGG_Module	KEGG_Reaction	KEGG_rclass	BRITE	KEGG_TC	CAZy	PFAMs	Isolates	Pangenome	GGI	cryptic_p	Blac_p	pConj	Locus_tag	NGK_locus	NGO_locus	Known?
group_1584	A	33	hypothetical protein	489653.NLA_6650	Pertactin	NA	NA	NA	NA	NA	NA	NA	NA	NA	NA	NA	Pertactin	485	Core	No	No	No	No	HT085_RS08180	NGK_2016; NGK_2549; NGK_2015; NGK_1968; NGK_1667; NGK_1640; NGK_1540; NGK_1523; NGK_1404; NGK_1368; NGK_1286; NGK_1233; NGK_1147; NGK_1127; NGK_0332; NGK_0303; NGK_0212; NGK_0195	NGO_1158; NGO_2087; NGO_1412; NGO_1394; NGO_1317; NGO_1211; NGO_1157; NGO_03985; NGO_0730; NGO_0673; NGO_0628; NGO_0559; NGO_0528; NGO_0201
group_415	AGCC	30	hypothetical protein	71421.HI_1056	Adenine specific DNA methylase Mod	NA	GO:0003674;GO:0003676;GO:0003677;GO:0003824;GO:0005488;GO:0006139;GO:0006259;GO:0006304;GO:0006305;GO:0006306;GO:0006725;GO:0006807;GO:0006950;GO:0006952;GO:0008150;GO:0008152;GO:0008168;GO:0008170;GO:0008757;GO:0009007;GO:0009008;GO:0009307;GO:0009987;GO:0016740;GO:0016741;GO:0032259;GO:0032775;GO:0034641;GO:0043170;GO:0043412;GO:0043414;GO:0044237;GO:0044238;GO:0044260;GO:0044355;GO:0044728;GO:…	2.1.1.72	ko:K07316	NA	NA	NA	NA	ko00000;ko01000;ko02048	NA	NA	N6_N4_Mtase	486	Core	No	No	No	No	HT085_RS03615	NGK_1273; NGK_1272	NGO_0641; NGO_0641	Yes (modA)
group_280	AACGC	24	hypothetical protein	NA	NA	NA	NA	NA	NA	NA	NA	NA	NA	NA	NA	NA	NA	467	Core	No	No	No	No	NA	NA	NGO_0366
group_392	AAGAG	21	opacity-associated protein;opacity protein;hypothetical protein	489653.NLA_13360	Has lipid A 3-O-deacylase activity. Hydrolyzes the ester bond at the 3 position of lipid A; a bioactive component of lipopolysaccharide (LPS); thereby releasing the primary fatty acyl moiety	tia	NA	NA	NA	NA	NA	NA	NA	NA	NA	NA	OMP_b-brl	206	Shell	No	No	No	No	HT085_RS09070	NGK_2410; NGK_1495; NGK_2170; NGK_1799; NGK_1729; NGK_1729; NGK_0693; NGK_0847; NGK_0096; NGK_0749; NGK_0102; NGK_0102; NGK_1847; NGK_1847; NGK_1849; NGK_1727	NGO_09965; NGO_06725; NGO_07725; NGO_00350; NGO_1513; NGO_11100; NGO_0070; NGO_08230; NGO_04980; NGO_05420; NGO_05620; NGO_08235; NGO_07715	Yes (opa)
gspA~~~glyE	C	19	hypothetical protein;General stress protein A;Glycosyltransferase GlyE	1051985.l11_03820	Glycosyl transferase family 8	NA	NA	NA	NA	NA	NA	NA	NA	NA	NA	NA	Glyco_transf_8;Glyco_transf_8C	453	Shell	No	No	No	No	HT085_RS11305	NGK_2632	NGO_11620	Yes (lgtC)
group_1761	AAGAG	19	hypothetical protein	NA	NA	NA	NA	NA	NA	NA	NA	NA	NA	NA	NA	NA	NA	3	Cloud	No	No	No	No	HT085_RS07160	NGK_1729; NGK_2410; NGK_1727; NGK_1849; NGK_0097	NGO_05420; NGO_09965; NGO_07725; NGO_08235; NGO_07715; NGO_05425	Yes (opa)
group_326	AAGC	19	pilus assembly protein PilE	489653.NLA_16920	Type IV minor pilin ComP; DNA uptake sequence receptor	NA	NA	NA	ko:K02655	NA	NA	NA	NA	ko00000;ko02035;ko02044	3.A.15.2	NA	ComP_DUS;N_methyl	487	Core	No	No	No	No	HT085_RS07085	NGK_1702	NGO_1441
group_391	AAGAG	18	opacity-associated protein;hypothetical protein;opacity protein	489653.NLA_13360	Has lipid A 3-O-deacylase activity. Hydrolyzes the ester bond at the 3 position of lipid A; a bioactive component of lipopolysaccharide (LPS); thereby releasing the primary fatty acyl moiety	tia	NA	NA	NA	NA	NA	NA	NA	NA	NA	NA	OMP_b-brl	237	Shell	No	No	No	No	HT085_RS07420	NGK_1495; NGK_2410; NGK_2410; NGK_0693; NGK_0096; NGK_1729; NGK_1729; NGK_2170; NGK_2170; NGK_1799; NGK_1799; NGK_0749; NGK_0847; NGK_0847; NGK_0102; NGK_0102; NGK_1847; NGK_1847; NGK_1727; NGK_1849	NGO_07725; NGO_1513; NGO_06725; NGO_09965; NGO_08230; NGO_04980; NGO_00350; NGO_05620; NGO_11100; NGO_11100; NGO_0070; NGO_0070; NGO_05420; NGO_05420; NGO_08235; NGO_07715	Yes (opa)
group_434	AAGAG	18	opacity-associated protein;hypothetical protein	489653.NLA_13360	Has lipid A 3-O-deacylase activity. Hydrolyzes the ester bond at the 3 position of lipid A; a bioactive component of lipopolysaccharide (LPS); thereby releasing the primary fatty acyl moiety	tia	NA	NA	NA	NA	NA	NA	NA	NA	NA	NA	OMP_b-brl	136	Shell	No	No	No	No	HT085_RS05810	NGK_0749; NGK_0096; NGK_1847; NGK_0102; NGK_0693; NGK_1729; NGK_2410; NGK_2410; NGK_0847; NGK_0847; NGK_1495; NGK_2170; NGK_2170; NGK_1799; NGK_1799; NGK_1727	NGO_08230; NGO_04980; NGO_05620; NGO_05420; NGO_11100; NGO_0070; NGO_1513; NGO_00350; NGO_00350; NGO_07725; NGO_06725; NGO_06725; NGO_09965	Yes (opa)
group_452	AAGAG	18	opacity protein;hypothetical protein;opacity-associated protein	489653.NLA_13360	Has lipid A 3-O-deacylase activity. Hydrolyzes the ester bond at the 3 position of lipid A; a bioactive component of lipopolysaccharide (LPS); thereby releasing the primary fatty acyl moiety	tia	NA	NA	NA	NA	NA	NA	NA	NA	NA	NA	OMP_b-brl	288	Shell	No	No	No	No	HT085_RS05155	NGK_0693; NGK_2410; NGK_2410; NGK_0096; NGK_0749; NGK_1495; NGK_1495; NGK_1729; NGK_1729; NGK_0847; NGK_0847; NGK_2170; NGK_2170; NGK_1799; NGK_1799; NGK_0102; NGK_0102; NGK_1847; NGK_1847; NGK_1849	NGO_07725; NGO_1513; NGO_06725; NGO_11100; NGO_0070; NGO_09965; NGO_05620; NGO_08230; NGO_04980; NGO_05420; NGO_00350; NGO_00350; NGO_08235; NGO_07715	Yes (opa)
argS	AAGC	18	arginine--tRNA ligase;hypothetical protein	547045.NEISICOT_01455	Arginyl-tRNA synthetase	argS	GO:0000166;GO:0003674;GO:0003824;GO:0004812;GO:0004814;GO:0005488;GO:0005524;GO:0005575;GO:0005622;GO:0005623;GO:0005737;GO:0006082;GO:0006139;GO:0006399;GO:0006412;GO:0006418;GO:0006420;GO:0006518;GO:0006520;GO:0006725;GO:0006807;GO:0008144;GO:0008150;GO:0008152;GO:0009058;GO:0009059;GO:0009987;GO:0010467;GO:0016070;GO:0016874;GO:0016875;GO:0017076;GO:0019538;GO:0019752;GO:0030554;GO:0032553;GO:…	6.1.1.19	ko:K01887	ko00970;map00970	M00359;M00360	R03646	RC00055;RC00523	ko00000;ko00001;ko00002;ko01000;ko01007;ko03016;ko03029	NA	NA	Arg_tRNA_synt_N;DALR_1;tRNA-synt_1d	488	Core	No	No	No	No	HT085_RS05210	NGK_0832	NGO_0963
group_393	AAGAG	17	opacity-associated protein;opacity protein	489653.NLA_13360	Has lipid A 3-O-deacylase activity. Hydrolyzes the ester bond at the 3 position of lipid A; a bioactive component of lipopolysaccharide (LPS); thereby releasing the primary fatty acyl moiety	tia	NA	NA	NA	NA	NA	NA	NA	NA	NA	NA	OMP_b-brl	171	Shell	No	No	No	No	HT085_RS10190	NGK_2410; NGK_1495; NGK_2170; NGK_1799; NGK_1729; NGK_0693; NGK_0847; NGK_0096; NGK_0096; NGK_0749; NGK_0102; NGK_0102; NGK_1847; NGK_1847; NGK_1727; NGK_1849	NGO_09965; NGO_06725; NGO_1513; NGO_00350; NGO_07725; NGO_07725; NGO_05420; NGO_11100; NGO_0070; NGO_08230; NGO_04980; NGO_05620; NGO_08235; NGO_07715	Yes (opa)
group_394	AAGAG	17	opacity-associated protein;hypothetical protein;opacity protein	489653.NLA_13360	Has lipid A 3-O-deacylase activity. Hydrolyzes the ester bond at the 3 position of lipid A; a bioactive component of lipopolysaccharide (LPS); thereby releasing the primary fatty acyl moiety	tia	NA	NA	NA	NA	NA	NA	NA	NA	NA	NA	OMP_b-brl	167	Shell	No	No	No	No	HT085_RS09070	NGK_2410; NGK_1495; NGK_2170; NGK_1799; NGK_0693; NGK_0096; NGK_0749; NGK_1729; NGK_1729; NGK_0847; NGK_0847; NGK_0102; NGK_0102; NGK_0102; NGK_1847; NGK_1847; NGK_1849; NGK_1727	NGO_06725; NGO_09965; NGO_00350; NGO_1513; NGO_07725; NGO_11100; NGO_0070; NGO_05620; NGO_05420; NGO_08230; NGO_04980; NGO_08235; NGO_07715	Yes (opa)
group_204	C	17	hypothetical protein;glycosyl transferase	546267.NEIPOLOT_01830	Glycosyl transferase 4-like	NA	NA	NA	NA	NA	NA	NA	NA	NA	NA	NA	Glyco_trans_4_2	483	Core	No	No	No	No	HT085_RS10780	NGK_2516	NGO_1765	Yes (pgtA)
group_1317	AACGC	17	cytosine-specific methyltransferase	435832.HMPREF0604_00963	C-5 cytosine-specific DNA methylase	NA	NA	NA	NA	NA	NA	NA	NA	NA	NA	NA	DNA_methylase	488	Core	No	No	No	No	HT085_RS02240	NGK_0522	NGO_0365
group_396	AAGAG	15	opacity-associated protein;opacity protein;hypothetical protein	489653.NLA_13360	Has lipid A 3-O-deacylase activity. Hydrolyzes the ester bond at the 3 position of lipid A; a bioactive component of lipopolysaccharide (LPS); thereby releasing the primary fatty acyl moiety	tia	NA	NA	NA	NA	NA	NA	NA	NA	NA	NA	OMP_b-brl	128	Shell	No	No	No	No	HT085_RS10190	NGK_0693; NGK_2410; NGK_1495; NGK_0096; NGK_2170; NGK_1799; NGK_1729; NGK_1729; NGK_0749; NGK_0847; NGK_0102; NGK_1847; NGK_1847; NGK_1727; NGK_1849	NGO_1513; NGO_11100; NGO_0070; NGO_07725; NGO_09965; NGO_06725; NGO_08230; NGO_05420; NGO_04980; NGO_05620; NGO_00350; NGO_08235; NGO_07715	Yes (opa)
piiC	AAGAG	15	opacity-associated protein;opacity protein;Outer membrane protein P.IIC	489653.NLA_13360	Has lipid A 3-O-deacylase activity. Hydrolyzes the ester bond at the 3 position of lipid A; a bioactive component of lipopolysaccharide (LPS); thereby releasing the primary fatty acyl moiety	tia	NA	NA	NA	NA	NA	NA	NA	NA	NA	NA	OMP_b-brl	73	Shell	No	No	No	No	HT085_RS00365	NGK_2410; NGK_2170; NGK_1799; NGK_1495; NGK_1729; NGK_0693; NGK_0847; NGK_0096; NGK_0749; NGK_0102; NGK_1847; NGK_1727	NGO_00350; NGO_06725; NGO_11100; NGO_05620; NGO_0070; NGO_08230; NGO_04980; NGO_1513; NGO_05420; NGO_09965; NGO_07725; NGO_07725	Yes (opa)
group_180	AAGAG	14	opacity-associated protein	489653.NLA_13360	Has lipid A 3-O-deacylase activity. Hydrolyzes the ester bond at the 3 position of lipid A; a bioactive component of lipopolysaccharide (LPS); thereby releasing the primary fatty acyl moiety	tia	NA	NA	NA	NA	NA	NA	NA	NA	NA	NA	OMP_b-brl	105	Shell	No	No	No	No	HT085_RS00345	NGK_2410; NGK_1729; NGK_1495; NGK_2170; NGK_1799; NGK_0693; NGK_0847; NGK_0749; NGK_0749; NGK_0102; NGK_0102; NGK_0096; NGK_0096; NGK_1847; NGK_1847; NGK_1727; NGK_1849	NGO_06725; NGO_09965; NGO_00350; NGO_05420; NGO_1513; NGO_07725; NGO_07725; NGO_05620; NGO_11100; NGO_0070; NGO_08230; NGO_04980; NGO_05425; NGO_08235; NGO_07715	Yes (Opa)
group_397	AAGAG	13	opacity-associated protein;opacity protein	489653.NLA_13360	Has lipid A 3-O-deacylase activity. Hydrolyzes the ester bond at the 3 position of lipid A; a bioactive component of lipopolysaccharide (LPS); thereby releasing the primary fatty acyl moiety	tia	NA	NA	NA	NA	NA	NA	NA	NA	NA	NA	OMP_b-brl	77	Shell	No	No	No	No	HT085_RS00345	NGK_2410; NGK_1495; NGK_2170; NGK_1799; NGK_0693; NGK_1729; NGK_0847; NGK_0096; NGK_0096; NGK_0749; NGK_0749; NGK_1847; NGK_1847; NGK_0102; NGK_0102; NGK_1727	NGO_06725; NGO_1513; NGO_00350; NGO_09965; NGO_11100; NGO_0070; NGO_07725; NGO_07725; NGO_08230; NGO_08230; NGO_04980; NGO_04980; NGO_05620; NGO_05620; NGO_05420; NGO_05420	Yes (opa)
group_1754	C	12	pilus assembly protein	546267.NEIPOLOT_01596	Neisseria PilC beta-propeller domain	NA	NA	NA	ko:K02674	NA	NA	NA	NA	ko00000;ko02035;ko02044	NA	NA	Neisseria_PilC;VWA_2	3	Cloud	No	No	No	No	HT085_RS09880	NGK_0074; NGK_2342	NGO_0055; NGO_10270; NGO_10270	Yes (pilC2)
group_645	AAGC	12	hypothetical protein	546274.EIKCOROL_00709	NA	NA	NA	NA	NA	NA	NA	NA	NA	NA	NA	NA	NA	488	Core	No	No	No	No	HT085_RS08690	NGK_2084	NGO_1690; NGO_1691
group_1243	AACCC	11	site-specific DNA-methyltransferase	489653.NLA_10960	DNA methylase	NA	NA	2.1.1.72	ko:K07316	NA	NA	NA	NA	ko00000;ko01000;ko02048	NA	NA	N6_N4_Mtase	430	Shell	No	No	No	No	HT085_RS03140	NGK_1384	NGO_0545	Yes (modB)
group_1449	AT	11	hypothetical protein;membrane protein	1072685.IX83_05845	Spermidine synthase	NA	NA	2.5.1.16	ko:K00797	ko00270;ko00330;ko00410;ko00480;ko01100;map00270;map00330;map00410;map00480;map01100	M00034;M00133	R01920;R02869;R08359	RC00021;RC00053	ko00000;ko00001;ko00002;ko01000	NA	NA	Spermine_synth	488	Core	No	No	No	No	HT085_RS09040	NGK_2156; NGK_2155	NGO_1752
group_1206	C	11	IS1595 family transposase	546267.NEIPOLOT_01790	ISXO2-like transposase domain	NA	NA	NA	ko:K07488	NA	NA	NA	NA	ko00000	NA	NA	DDE_Tnp_IS1595	45	Cloud	No	No	No	No	HT085_RS03060	NGK_1147; NGK_1667; NGK_1233; NGK_0332; NGK_0212; NGK_2015; NGK_1523; NGK_1404; NGK_2549; NGK_1968; NGK_1540; NGK_0303; NGK_1640; NGK_1368; NGK_0250; NGK_1127; NGK_1286; NGK_0195	NGO_1157; NGO_0673; NGO_0201; NGO_1394; NGO_1317; NGO_0559; NGO_0730; NGO_1412; NGO_1302; NGO_0528; NGO_1256; NGO_1211; NGO_2087; NGO_0628; NGO_03985; NGO_00790; NGO_1158
traB	C	10	Protein TraB;hypothetical protein	1177179.A11A3_14070	NA	NA	NA	NA	NA	NA	NA	NA	NA	NA	NA	NA	NA	165	Shell	No	No	No	Yes	NA	NA	NA
group_325	C	9	hypothetical protein	489653.NLA_19150	Haemoglobin-haptoglobin utilisation; porphyrin transporter	hpuA	NA	NA	NA	NA	NA	NA	NA	NA	NA	NA	HpuA	486	Core	No	No	No	No	HT085_RS11060	NGK_2581; NGK_2580	NGO_11390; NGO_2109	Yes (hpuA)
group_361	C	9	glycosyl transferase family 1;hypothetical protein	641149.HMPREF9016_02057	Glycosyl transferases group 1	NA	NA	NA	NA	NA	NA	NA	NA	NA	NA	NA	Glycos_transf_1	488	Core	No	No	No	No	HT085_RS10860	NGK_2534; NGK_2533	NGO_2072	Yes (lgtG)
glyS	C	9	glycine--tRNA ligase beta subunit;hypothetical protein	546264.NEIFLAOT_02534	glycyl-tRNA synthetase beta	glyS	NA	6.1.1.14	ko:K01879	ko00970;map00970	M00360	R03654	RC00055;RC00523	ko00000;ko00001;ko00002;ko01000;ko01007;ko03016	NA	NA	DALR_1;tRNA_synt_2f	486	Core	No	No	No	No	HT085_RS11290	NGK_2629	NGO_2154
group_447	C	8	hypothetical protein;pilus assembly protein	546267.NEIPOLOT_01596	Neisseria PilC beta-propeller domain	NA	NA	NA	ko:K02674	NA	NA	NA	NA	ko00000;ko02035;ko02044	NA	NA	Neisseria_PilC;VWA_2	300	Shell	No	No	No	No	HT085_RS00275	NGK_0074; NGK_2342; NGK_2341	NGO_0055; NGO_10270; NGO_10270; NGO_10270	Yes (pilC2)
prn	A	8	hypothetical protein;Pertactin autotransporter	546264.NEIFLAOT_00730	Autotransporter beta-domain	NA	NA	NA	NA	NA	NA	NA	NA	NA	NA	NA	Autotransporter	488	Core	No	No	No	No	HT085_RS03880	NGK_1206; NGK_1204; NGK_1207; NGK_1208; NGK_1205; NGK_1205	NGO_0694; NGO_0693
group_448	C	7	hypothetical protein;pilus assembly protein	546267.NEIPOLOT_01596	Neisseria PilC beta-propeller domain	NA	NA	NA	ko:K02674	NA	NA	NA	NA	ko00000;ko02035;ko02044	NA	NA	Neisseria_PilC;VWA_2	281	Shell	No	No	No	No	HT085_RS00275	NGK_0074; NGK_2342; NGK_2342	NGO_0055; NGO_10270; NGO_10270; NGO_10270	Yes (pilC2)
yigL	C	7	Pyridoxal phosphate phosphatase YigL	71421.HI_0597	hydrolases of the HAD superfamily	Z012_00610	GO:0003674;GO:0003824;GO:0005488;GO:0016787;GO:0043167;GO:0043169;GO:0046872	NA	NA	NA	NA	NA	NA	NA	NA	NA	Hydrolase_3	482	Core	No	No	No	No	HT085_RS08330	NGK_1967	NA
group_88	C	6	enterobactin receptor FetA	489653.NLA_19310	TonB-dependent siderophore receptor	NA	NA	NA	ko:K16087	NA	NA	NA	NA	ko00000;ko02000	1.B.14.2	NA	Plug;TonB_dep_Rec	486	Core	No	No	No	No	HT085_RS10975	NGK_2557	NGO_2093; NGO_2093	Yes (fetA)
group_254	C	6	pilus assembly protein;hypothetical protein	489653.NLA_17940	Neisseria PilC beta-propeller domain	NA	NA	NA	ko:K02674	NA	NA	NA	NA	ko00000;ko02035;ko02044	NA	NA	Neisseria_PilC;VWA_2	181	Shell	No	No	No	No	HT085_RS00275	NGK_0074; NGK_2342	NGO_0055; NGO_10270; NGO_10270; NGO_10270	Yes (pilC2)
group_442	C	6	glycosyl transferase family A	546262.NEICINOT_03882	Glycosyltransferase like family 2	NA	NA	NA	NA	NA	NA	NA	NA	NA	NA	NA	Glycos_transf_2	355	Shell	No	No	No	No	HT085_RS11310	NGK_2634; NGK_2630; NGK_2633	NGO_2158; NGO_11610	Yes(lgtA)
lgtA_1~~~lgtA~~~lgtA_2	C	6	glycosyl transferase family A;hypothetical protein	546267.NEIPOLOT_00810	Glycosyltransferase like family 2	NA	NA	NA	NA	NA	NA	NA	NA	NA	NA	NA	Glycos_transf_2	305	Shell	No	No	No	No	HT085_RS11295	NGK_2630; NGK_2634; NGK_2633	NGO_11610; NGO_2158	Yes(lgtA)
group_386	AAAGGC	6	iron ABC transporter substrate-binding protein;hypothetical protein	546267.NEIPOLOT_02494	Periplasmic binding protein	fetB	NA	NA	ko:K02016	ko02010;map02010	M00240	NA	NA	ko00000;ko00001;ko00002;ko02000	3.A.1.14	NA	Peripla_BP_2	487	Core	No	No	No	No	HT085_RS10970	NGK_2555	NGO_2092
group_93	AAGC	6	hypothetical protein	489653.NLA_3700	Autotransporter beta-domain	NA	NA	NA	NA	NA	NA	NA	NA	NA	NA	NA	NA	152	Shell	No	No	No	No	HT085_RS12085	NGK_2081	NGO_08955
mshA~~~bshA	C	6	hypothetical protein;D-inositol-3-phosphate glycosyltransferase;N-acetyl-alpha-D-glucosaminyl L-malate synthase	546268.NEISUBOT_05343	Glycosyltransferase; group 1 family protein	NA	NA	NA	NA	NA	NA	NA	NA	NA	NA	NA	Glyco_transf_4;Glycos_transf_1	321	Shell	No	No	No	No	HT085_RS00455	NA	NGO_0087
fbp	AT	5	fructose-16-bisphosphatase class 1	546262.NEICINOT_03439	Belongs to the FBPase class 1 family	fbp	GO:0003674;GO:0003824;GO:0005488;GO:0005575;GO:0005622;GO:0005623;GO:0005737;GO:0005975;GO:0005996;GO:0006006;GO:0006094;GO:0006793;GO:0006796;GO:0008150;GO:0008152;GO:0009058;GO:0009987;GO:0016051;GO:0016311;GO:0016787;GO:0016788;GO:0016791;GO:0019203;GO:0019318;GO:0019319;GO:0042132;GO:0042578;GO:0043167;GO:0043169;GO:0044237;GO:0044238;GO:0044281;GO:0044283;GO:0044424;GO:0044464;GO:0046364;GO:…	3.1.3.11	ko:K03841	ko00010;ko00030;ko00051;ko00680;ko00710;ko01100;ko01110;ko01120;ko01130;ko01200;ko04152;ko04910;map00010;map00030;map00051;map00680;map00710;map01100;map01110;map01120;map01130;map01200;map04152;map04910	M00003;M00165;M00167;M00344	R00762;R04780	RC00017	ko00000;ko00001;ko00002;ko01000;ko04147	NA	NA	FBPase	488	Core	No	No	No	No	HT085_RS04715	NGK_0944	NGO_0862
group_100	AAAAGG	5	hypothetical protein	NA	NA	NA	NA	NA	NA	NA	NA	NA	NA	NA	NA	NA	NA	42	Cloud	No	No	No	No	NA	NA	NGO_0492
group_122	C	4	glycosyl transferase family A	546262.NEICINOT_03882	Glycosyltransferase like family 2	NA	NA	NA	NA	NA	NA	NA	NA	NA	NA	NA	Glycos_transf_2	120	Shell	No	No	No	No	HT085_RS11310	NGK_2634; NGK_2634; NGK_2633; NGK_2630	NGO_2158; NGO_2158; NGO_11610	Yes(lgtA)
group_925	AACAGC	4	hypothetical protein	1120980.JQKH01000083_gene894	NgoPII restriction endonuclease	NA	NA	NA	NA	NA	NA	NA	NA	NA	NA	NA	RE_NgoPII	486	Core	No	No	No	No	HT085_RS11510	NGK_2480	NGO_09570
group_1489	AAACGC	4	integrase	1121352.JHZP01000004_gene1537	Arm DNA-binding domain	NA	NA	NA	NA	NA	NA	NA	NA	NA	NA	NA	Arm-DNA-bind_3;Phage_integrase	488	Core	No	No	No	No	HT085_RS02745	NGK_0635; NGK_0636	NGO_0462
group_270	AAGC	4	hypothetical protein	NA	NA	NA	NA	NA	NA	NA	NA	NA	NA	NA	NA	NA	NA	31	Cloud	No	No	No	No	HT085_RS12170	NGK_0832	NGO_0963
group_272	AAGCCG	4	hypothetical protein	NA	NA	NA	NA	NA	NA	NA	NA	NA	NA	NA	NA	NA	NA	485	Core	No	No	No	No	HT085_RS02925	NGK_1436	NGO_0499
group_316	AACGGC	4	hypothetical protein	NA	NA	NA	NA	NA	NA	NA	NA	NA	NA	NA	NA	NA	NA	306	Shell	No	No	No	No	NA	NA	NA
group_316	AGCGGC	4	hypothetical protein	NA	NA	NA	NA	NA	NA	NA	NA	NA	NA	NA	NA	NA	NA	306	Shell	No	No	No	No	NA	NA	NA
group_50	AC	4	transcriptional regulator;hypothetical protein	546267.NEIPOLOT_01408	Helix-turn-helix	NA	NA	NA	NA	NA	NA	NA	NA	NA	NA	NA	HTH_3	488	Core	No	No	No	No	HT085_RS04415	NGK_1014	NGO_0797
group_471	CCGGCG	3	fimbrial protein MS11-D3A precursor;hypothetical protein;pilin;fimbrial protein MS11-D1 precursor;Fimbrial protein	1051985.l11_21880	Pilin (bacterial filament)	NA	NA	NA	ko:K02650	ko02020;map02020	NA	NA	NA	ko00000;ko00001;ko02035;ko02044	3.A.15.2	NA	N_methyl;Pilin	306	Shell	No	No	No	No	HT085_RS09160	NGK_2194; NGK_2194; NGK_2194; NGK_2194; NGK_2194; NGK_2193; NGK_2193; NGK_2193; NGK_1492; NGK_1492; NGK_1492; NGK_1796; NGK_1796; NGK_1796; NGK_2164; NGK_2164; NGK_2164; NGK_2161; NGK_2161; NGK_2161; NGK_2161; NGK_2161; NGK_2161; NGK_2191; NGK_2191; NGK_2191; NGK_2192; NGK_2192; NGK_2192; NGK_2162; NGK_2162; NGK_2162; NGK_2167; NGK_2167; NGK_2167; NGK_2165; NGK_2165; NGK_2166	NGO_11155; NGO_11155; NGO_11155; NGO_11155; NGO_11130; NGO_11130; NGO_11130; NGO_11130; NGO_11130; NGO_10975; NGO_10975; NGO_10975; NGO_10975; NGO_10995; NGO_10995; NGO_10995; NGO_07995; NGO_07995; NGO_07995; NGO_11115; NGO_11115; NGO_11115; NGO_10980; NGO_10980; NGO_10980; NGO_10980; NGO_10985; NGO_10985; NGO_10985; NGO_11165; NGO_11165; NGO_11165; NGO_11140; NGO_11140; NGO_11140; NGO_11105; NGO…	Yes (Pilin cassette)
group_1117	AGCGGC	3	hypothetical protein	NA	NA	NA	NA	NA	NA	NA	NA	NA	NA	NA	NA	NA	NA	84	Shell	No	No	No	No	HT085_RS02800	NA	NGO_1122; NGO_0473
group_316	ACGGCG	3	hypothetical protein	NA	NA	NA	NA	NA	NA	NA	NA	NA	NA	NA	NA	NA	NA	306	Shell	No	No	No	No	NA	NA	NA
group_316	CCG	3	hypothetical protein	NA	NA	NA	NA	NA	NA	NA	NA	NA	NA	NA	NA	NA	NA	306	Shell	No	No	No	No	NA	NA	NA
group_351	A	3	cis-trans isomerase;hypothetical protein	546262.NEICINOT_04313	Chaperone involved in the correct folding and assembly of outer membrane proteins. Recognizes specific patterns of aromatic residues and the orientation of their side chains; which are found more frequently in integral outer membrane proteins. May act in both early periplasmic and late outer membrane-associated steps of protein maturation	surA	GO:0000413;GO:0003674;GO:0003755;GO:0003824;GO:0005488;GO:0005515;GO:0005575;GO:0005623;GO:0006457;GO:0006464;GO:0006807;GO:0008150;GO:0008152;GO:0009987;GO:0016043;GO:0016853;GO:0016859;GO:0018193;GO:0018208;GO:0019538;GO:0022607;GO:0030288;GO:0030313;GO:0031647;GO:0031975;GO:0033218;GO:0036211;GO:0042277;GO:0042597;GO:0043163;GO:0043165;GO:0043170;GO:0043412;GO:0044085;GO:0044091;GO:0044237;GO:…	5.2.1.8	ko:K03771	NA	NA	NA	NA	ko00000;ko01000;ko03110	NA	NA	Rotamase;Rotamase_3;SurA_N;SurA_N_3	488	Core	No	No	No	No	HT085_RS08840	NGK_2113	NGO_1714
rho	C	3	transcription termination factor Rho	546262.NEICINOT_03649	Facilitates transcription termination by a mechanism that involves Rho binding to the nascent RNA; activation of Rho's RNA-dependent ATPase activity; and release of the mRNA from the DNA template	rho	GO:0000166;GO:0003674;GO:0003676;GO:0003723;GO:0003824;GO:0004386;GO:0005488;GO:0005524;GO:0006139;GO:0006351;GO:0006353;GO:0006355;GO:0006725;GO:0006807;GO:0008144;GO:0008150;GO:0008152;GO:0008186;GO:0009058;GO:0009059;GO:0009889;GO:0009987;GO:0010467;GO:0010468;GO:0010556;GO:0016070;GO:0016462;GO:0016787;GO:0016817;GO:0016818;GO:0016887;GO:0017076;GO:0017111;GO:0018130;GO:0019219;GO:0019222;GO:…	NA	ko:K03628	ko03018;map03018	NA	NA	NA	ko00000;ko00001;ko03019;ko03021	NA	NA	ATP-synt_ab;Rho_N;Rho_RNA_bind	486	Core	No	No	No	No	HT085_RS01355	NGK_0328	NGO_0199
rplL	AGC	3	50S ribosomal protein L7/L12	489653.NLA_0690	Forms part of the ribosomal stalk which helps the ribosome interact with GTP-bound translation factors. Is thus essential for accurate translation	rplL	GO:0003674;GO:0003735;GO:0005198;GO:0005575;GO:0005622;GO:0005623;GO:0005737;GO:0005840;GO:0006412;GO:0006518;GO:0006807;GO:0008150;GO:0008152;GO:0009058;GO:0009059;GO:0009987;GO:0010467;GO:0019538;GO:0032991;GO:0034641;GO:0034645;GO:0043043;GO:0043170;GO:0043226;GO:0043228;GO:0043229;GO:0043232;GO:0043603;GO:0043604;GO:0044237;GO:0044238;GO:0044249;GO:0044260;GO:0044267;GO:0044271;GO:0044424;GO:…	NA	ko:K02935	ko03010;map03010	M00178	NA	NA	br01610;ko00000;ko00001;ko00002;ko03011	NA	NA	Ribosomal_L12;Ribosomal_L12_N	487	Core	No	No	No	No	HT085_RS10260	NGK_2419	NGO_1852
group_471	ACGCCG	2	fimbrial protein MS11-D3A precursor;hypothetical protein;pilin;fimbrial protein MS11-D1 precursor;Fimbrial protein	1051985.l11_21880	Pilin (bacterial filament)	NA	NA	NA	ko:K02650	ko02020;map02020	NA	NA	NA	ko00000;ko00001;ko02035;ko02044	3.A.15.2	NA	N_methyl;Pilin	306	Shell	No	No	No	No	HT085_RS09160	NGK_2194; NGK_2194; NGK_2194; NGK_2194; NGK_2194; NGK_2193; NGK_2193; NGK_2193; NGK_1492; NGK_1492; NGK_1492; NGK_1796; NGK_1796; NGK_1796; NGK_2164; NGK_2164; NGK_2164; NGK_2161; NGK_2161; NGK_2161; NGK_2161; NGK_2161; NGK_2161; NGK_2191; NGK_2191; NGK_2191; NGK_2192; NGK_2192; NGK_2192; NGK_2162; NGK_2162; NGK_2162; NGK_2167; NGK_2167; NGK_2167; NGK_2165; NGK_2165; NGK_2166	NGO_11155; NGO_11155; NGO_11155; NGO_11155; NGO_11130; NGO_11130; NGO_11130; NGO_11130; NGO_11130; NGO_10975; NGO_10975; NGO_10975; NGO_10975; NGO_10995; NGO_10995; NGO_10995; NGO_07995; NGO_07995; NGO_07995; NGO_11115; NGO_11115; NGO_11115; NGO_10980; NGO_10980; NGO_10980; NGO_10980; NGO_10985; NGO_10985; NGO_10985; NGO_11165; NGO_11165; NGO_11165; NGO_11140; NGO_11140; NGO_11140; NGO_11105; NGO…	Yes (Pilin cassette)
pilE~~~pilE1~~~pilE1_1	ACGCCG	2	hypothetical protein;fimbrial protein MS11-D1 precursor;pilin;fimbrial protein MS11-D3A precursor;Fimbrial protein	596320.NEIFL0001_1851	Belongs to the N-Me-Phe pilin family	pilE	NA	NA	ko:K02650	ko02020;map02020	NA	NA	NA	ko00000;ko00001;ko02035;ko02044	3.A.15.2	NA	N_methyl;Pilin	208	Shell	No	No	No	No	HT085_RS07395	NGK_2194; NGK_2194; NGK_2194; NGK_2194; NGK_2194; NGK_2194; NGK_2194; NGK_2161; NGK_2161; NGK_2161; NGK_2161; NGK_2193; NGK_2193; NGK_2193; NGK_1492; NGK_1492; NGK_1492; NGK_2164; NGK_2164; NGK_2164; NGK_1796; NGK_1796; NGK_1796; NGK_2191; NGK_2191; NGK_2191; NGK_2192; NGK_2192; NGK_2192; NGK_2162; NGK_2162; NGK_2162; NGK_2167; NGK_2167; NGK_2167; NGK_2165; NGK_2165; NGK_2165	NGO_10975; NGO_10975; NGO_10975; NGO_10975; NGO_10975; NGO_11155; NGO_11155; NGO_11155; NGO_11155; NGO_11155; NGO_11130; NGO_11130; NGO_11130; NGO_11130; NGO_11130; NGO_10995; NGO_10995; NGO_10995; NGO_10995; NGO_11140; NGO_11140; NGO_11140; NGO_10985; NGO_10985; NGO_10985; NGO_11115; NGO_11115; NGO_11115; NGO_11115; NGO_11105; NGO_11105; NGO_11105; NGO_07995; NGO_07995; NGO_07995; NGO_11165; NGO…	Yes (Pilin cassette)
coaD	CCGCG	2	phosphopantetheine adenylyltransferase	489653.NLA_3580	Reversibly transfers an adenylyl group from ATP to 4'- phosphopantetheine; yielding dephospho-CoA (dPCoA) and pyrophosphate	coaD	GO:0000166;GO:0003674;GO:0003824;GO:0004595;GO:0005488;GO:0005524;GO:0005575;GO:0005622;GO:0005623;GO:0005737;GO:0006139;GO:0006163;GO:0006164;GO:0006725;GO:0006732;GO:0006753;GO:0006793;GO:0006796;GO:0006807;GO:0008144;GO:0008150;GO:0008152;GO:0009058;GO:0009108;GO:0009117;GO:0009150;GO:0009152;GO:0009165;GO:0009259;GO:0009260;GO:0009987;GO:0015936;GO:0015937;GO:0016740;GO:0016772;GO:0016779;GO:…	2.7.7.3	ko:K00954	ko00770;ko01100;map00770;map01100	M00120	R03035	RC00002	ko00000;ko00001;ko00002;ko01000	NA	NA	CTP_transf_like	488	Core	No	No	No	No	HT085_RS10930	NGK_2547	NGO_2085
cysI1_2~~~cysI1_1~~~cysI1	AACGGC	2	sulfite reductase subunit beta;hypothetical protein	489653.NLA_9880	Sulfite reductase	cysI	NA	1.8.1.2	ko:K00381	ko00920;ko01100;ko01120;map00920;map01100;map01120	M00176	R00858	RC00065	ko00000;ko00001;ko00002;ko01000	NA	NA	NIR_SIR;NIR_SIR_ferr	487	Core	No	No	No	No	HT085_RS04475	NGK_1000	NA
aceE	AAGGTG	2	hypothetical protein;pyruvate dehydrogenase E1 component	546267.NEIPOLOT_01459	Component of the pyruvate dehydrogenase (PDH) complex; that catalyzes the overall conversion of pyruvate to acetyl-CoA and CO(2)	aceE	NA	1.2.4.1	ko:K00163	ko00010;ko00020;ko00620;ko01100;ko01110;ko01120;ko01130;ko01200;map00010;map00020;map00620;map01100;map01110;map01120;map01130;map01200	M00307	R00014;R00209;R01699;R03270	RC00004;RC00027;RC00627;RC02742;RC02744;RC02882	br01601;ko00000;ko00001;ko00002;ko01000	NA	NA	Transketolase_N	488	Core	No	No	No	No	HT085_RS03240	NGK_1359	NGO_0565
eptB~~~yhbX	AAAGCG	2	Kdo(2)-lipid A phosphoethanolamine 7''-transferase;hypothetical protein;Putative transferase YhbX	1051985.l11_00200	SIR2-like domain	NA	NA	NA	NA	NA	NA	NA	NA	NA	NA	NA	SIR2_2	469	Core	No	No	No	No	HT085_RS08415	NGK_1987	NGO_1197; NGO_1198
fabZ	AAACCT	2	3-hydroxyacyl-[acyl-carrier-protein] dehydratase FabZ	546262.NEICINOT_03776	Involved in unsaturated fatty acids biosynthesis. Catalyzes the dehydration of short chain beta-hydroxyacyl-ACPs and long chain saturated and unsaturated beta-hydroxyacyl-ACPs	fabZ	GO:0003674;GO:0003824;GO:0005575;GO:0005622;GO:0005623;GO:0005737;GO:0005975;GO:0006082;GO:0006629;GO:0006631;GO:0006633;GO:0006643;GO:0006644;GO:0006664;GO:0006793;GO:0006796;GO:0008150;GO:0008152;GO:0008610;GO:0008654;GO:0009058;GO:0009245;GO:0009247;GO:0009311;GO:0009312;GO:0009987;GO:0016051;GO:0016053;GO:0016829;GO:0016835;GO:0016836;GO:0019171;GO:0019637;GO:0019752;GO:0032787;GO:0043436;GO:…	4.2.1.59	ko:K02372	ko00061;ko00780;ko01100;ko01212;map00061;map00780;map01100;map01212	M00083;M00572	R04428;R04535;R04537;R04544;R04568;R04954;R04965;R07764;R10117;R10121	RC00831;RC01095	ko00000;ko00001;ko00002;ko01000;ko01004	NA	NA	FabA	486	Core	No	No	No	No	HT085_RS10550	NGK_2470	NGO_1804
alaS	ACGCGC	2	hypothetical protein;alanine--tRNA ligase	546267.NEIPOLOT_00642	Catalyzes the attachment of alanine to tRNA(Ala) in a two-step reaction alanine is first activated by ATP to form Ala- AMP and then transferred to the acceptor end of tRNA(Ala). Also edits incorrectly charged Ser-tRNA(Ala) and Gly-tRNA(Ala) via its editing domain	alaS	GO:0000049;GO:0000166;GO:0003674;GO:0003676;GO:0003723;GO:0003824;GO:0004812;GO:0004813;GO:0005488;GO:0005524;GO:0005575;GO:0005622;GO:0005623;GO:0005737;GO:0006082;GO:0006139;GO:0006399;GO:0006412;GO:0006418;GO:0006419;GO:0006518;GO:0006520;GO:0006725;GO:0006807;GO:0008144;GO:0008150;GO:0008152;GO:0009058;GO:0009059;GO:0009987;GO:0010467;GO:0016070;GO:0016874;GO:0016875;GO:0017076;GO:0019538;GO:…	6.1.1.7	ko:K01872	ko00970;map00970	M00359;M00360	R03038	RC00055;RC00523	ko00000;ko00001;ko00002;ko01000;ko01007;ko03016	NA	NA	DHHA1;tRNA-synt_2c;tRNA_SAD	488	Core	No	No	No	No	HT085_RS01005	NGK_0251	NGO_1254
gcvP	ACG	2	glycine dehydrogenase (decarboxylating);hypothetical protein	546267.NEIPOLOT_00276	The glycine cleavage system catalyzes the degradation of glycine. The P protein binds the alpha-amino group of glycine through its pyridoxal phosphate cofactor	gcvP	GO:0001505;GO:0003674;GO:0003824;GO:0004375;GO:0006082;GO:0006520;GO:0006544;GO:0006546;GO:0006807;GO:0008150;GO:0008152;GO:0009056;GO:0009063;GO:0009069;GO:0009071;GO:0009987;GO:0016054;GO:0016491;GO:0016638;GO:0016642;GO:0017144;GO:0019752;GO:0042133;GO:0042135;GO:0042737;GO:0043436;GO:0044237;GO:0044238;GO:0044248;GO:0044281;GO:0044282;GO:0046395;GO:0055114;GO:0065007;GO:0065008;GO:0071704;GO:…	1.4.4.2	ko:K00281	ko00260;ko00630;ko01100;ko01110;ko01130;ko01200;map00260;map00630;map01100;map01110;map01130;map01200	M00532	R01221;R03425	RC00022;RC00929;RC02834;RC02880	ko00000;ko00001;ko00002;ko01000	NA	NA	GDC-P	488	Core	No	No	No	No	HT085_RS06440	NGK_1550	NGO_1325
glmU	AGCGGC	2	hypothetical protein;bifunctional protein GlmU	546267.NEIPOLOT_01978	Catalyzes the last two sequential reactions in the de novo biosynthetic pathway for UDP-N-acetylglucosamine (UDP- GlcNAc). The C-terminal domain catalyzes the transfer of acetyl group from acetyl coenzyme A to glucosamine-1-phosphate (GlcN-1-P) to produce N-acetylglucosamine-1-phosphate (GlcNAc-1-P); which is converted into UDP-GlcNAc by the transfer of uridine 5- monophosphate (from uridine 5-tr…	glmU	GO:0000270;GO:0000271;GO:0000287;GO:0000902;GO:0003674;GO:0003824;GO:0003977;GO:0005488;GO:0005575;GO:0005622;GO:0005623;GO:0005737;GO:0005975;GO:0005976;GO:0006022;GO:0006023;GO:0006024;GO:0006040;GO:0006047;GO:0006048;GO:0006139;GO:0006629;GO:0006643;GO:0006644;GO:0006664;GO:0006725;GO:0006793;GO:0006796;GO:0006807;GO:0008080;GO:0008150;GO:0008152;GO:0008360;GO:0008610;GO:0008653;GO:0008654;GO:…	2.3.1.157;2.7.7.23	ko:K04042	ko00520;ko01100;ko01130;map00520;map01100;map01130	M00362	R00416;R05332	RC00002;RC00004;RC00166	ko00000;ko00001;ko00002;ko01000	NA	NA	Hexapep;NTP_transf_3	488	Core	No	No	No	No	HT085_RS09105	NGK_2178	NGO_2053
dnaC	CCG	2	DNA replication protein DnaC;hypothetical protein	546268.NEISUBOT_05150	IstB-like ATP binding protein	NA	NA	NA	ko:K02315	NA	NA	NA	NA	ko00000;ko03032	NA	NA	IstB_IS21	447	Shell	No	No	No	No	HT085_RS08050	NGK_1940; NGK_1451	NGO_1636
ftsY	ACGGGG	2	signal recognition particle receptor FtsY	546262.NEICINOT_05116	Involved in targeting and insertion of nascent membrane proteins into the cytoplasmic membrane. Acts as a receptor for the complex formed by the signal recognition particle (SRP) and the ribosome-nascent chain (RNC). Interaction with SRP-RNC leads to the transfer of the RNC complex to the Sec translocase for insertion into the membrane; the hydrolysis of GTP by both Ffh and FtsY; and the dissocia…	ftsY	NA	NA	ko:K03110	ko02024;ko03060;ko03070;map02024;map03060;map03070	M00335	NA	NA	ko00000;ko00001;ko00002;ko02044	3.A.5.1;3.A.5.2;3.A.5.7	NA	SRP54;SRP54_N	486	Core	No	No	No	No	HT085_RS09075	NGK_2171	NGO_2060
group_1097	AT	2	hypothetical protein	NA	NA	NA	NA	NA	NA	NA	NA	NA	NA	NA	NA	NA	NA	462	Shell	No	No	No	No	HT085_RS02825	NGK_0650	NGO_0478
group_1117	ACGGCG	2	hypothetical protein	NA	NA	NA	NA	NA	NA	NA	NA	NA	NA	NA	NA	NA	NA	84	Shell	No	No	No	No	HT085_RS02800	NA	NGO_1122; NGO_0473		Not PV, 2 consistent repeats 13 or 16bp long of GCC/CGC in the promoter
group_1170	ACGGCG	2	phosphate starvation protein PhoH	546267.NEIPOLOT_01698	Psort location Cytoplasmic; score 9.97	ybeZ	NA	NA	ko:K06217	NA	NA	NA	NA	ko00000	NA	NA	PhoH	488	Core	No	No	No	No	HT085_RS02500	NGK_0584	NGO_0417
group_1275	CCG	2	hypothetical protein;MFS transporter	546267.NEIPOLOT_00224	Belongs to the major facilitator superfamily	emrB	NA	NA	ko:K03446	NA	M00701	NA	NA	ko00000;ko00002;ko02000	2.A.1.3	NA	MFS_1	488	Core	No	No	No	No	HT085_RS08650	NGK_2071; NGK_2070	NGO_1682; NGO_1681
group_1285	CCG	2	permease	489653.NLA_2590	Psort location CytoplasmicMembrane; score 10.00	NA	NA	NA	ko:K07084	NA	NA	NA	NA	ko00000;ko02000	2.A.8.1.12	NA	Na_H_antiport_2;Na_H_antiporter	488	Core	No	No	No	No	HT085_RS09320	NGK_2220	NGO_2016
group_1117	CCG	2	hypothetical protein	NA	NA	NA	NA	NA	NA	NA	NA	NA	NA	NA	NA	NA	NA	84	Shell	No	No	No	No	HT085_RS02800	NA	NGO_1122; NGO_0473
group_1121	CCG	2	alkyl hydroperoxide reductase AhpD	546262.NEICINOT_04905	Antioxidant protein with alkyl hydroperoxidase activity. Required for the reduction of the AhpC active site cysteine residues and for the regeneration of the AhpC enzyme activity	NA	NA	NA	NA	NA	NA	NA	NA	NA	NA	NA	CMD	488	Core	No	No	No	No	HT085_RS01030	NGK_0257	NGO_1249
group_1295	AAAAT	2	adenine permease;hypothetical protein	546262.NEICINOT_04187	xanthine uracil permease family protein K06901	NA	NA	NA	ko:K06901	NA	NA	NA	NA	ko00000;ko02000	2.A.1.40	NA	Xan_ur_permease	486	Core	No	No	No	No	HT085_RS07490	NGK_1816	NGO_1527
group_1355	AACCCG	2	protein TonB	489653.NLA_5410	Interacts with outer membrane receptor proteins that carry out high-affinity binding and energy dependent uptake into the periplasmic space of specific substrates. It could act to transduce energy from the cytoplasmic membrane to specific energy- requiring processes in the outer membrane; resulting in the release into the periplasm of ligands bound by these outer membrane proteins	NA	NA	NA	NA	NA	NA	NA	NA	NA	NA	NA	TonB_C	487	Core	No	No	No	No	HT085_RS06740	NGK_1616	NGO_1379
group_153	CCCGG	2	hypothetical protein;TonB-dependent receptor	596320.NEIFL0001_1468	receptor	NA	NA	NA	ko:K16087	NA	NA	NA	NA	ko00000;ko02000	1.B.14.2	NA	Plug;TonB_dep_Rec	458	Shell	No	No	No	No	HT085_RS03180	NGK_1376; NGK_1376	NGO_0553
group_227	CCG	2	5-formyltetrahydrofolate cyclo-ligase;hypothetical protein	546267.NEIPOLOT_01798	Belongs to the 5-formyltetrahydrofolate cyclo-ligase family	NA	NA	6.3.3.2	ko:K01934	ko00670;ko01100;map00670;map01100	NA	R02301	RC00183	ko00000;ko00001;ko01000	NA	NA	5-FTHF_cyc-lig	485	Core	No	No	No	No	HT085_RS09530	NGK_2265	NGO_1977
group_1476	AAGCCT	2	hypothetical protein;MFS transporter	546267.NEIPOLOT_01431	Transporter; major facilitator family protein	NA	NA	NA	NA	NA	NA	NA	NA	NA	NA	NA	MFS_1	487	Core	No	No	No	No	HT085_RS03700	NGK_1252	NGO_0656
group_371	ACCGCC	2	nicotinate-nucleotide diphosphorylase (carboxylating)	489653.NLA_4480	Belongs to the NadC ModD family	nadC	NA	2.4.2.19	ko:K00767	ko00760;ko01100;map00760;map01100	M00115	R03348	RC02877	ko00000;ko00001;ko00002;ko01000	NA	NA	QRPTase_C;QRPTase_N	486	Core	No	No	No	No	HT085_RS07670	NGK_1858	NGO_1565
group_432	ACCGCC	2	iron ABC transporter permease	546264.NEIFLAOT_01180	Belongs to the binding-protein-dependent transport system permease family. FecCD subfamily	NA	NA	NA	ko:K02015	ko02010;map02010	M00240	NA	NA	ko00000;ko00001;ko00002;ko02000	3.A.1.14	NA	FecCD	487	Core	No	No	No	No	HT085_RS10960	NGK_2553	NGO_2091
group_440	CCGCG	2	deoxyribodipyrimidine photo-lyase;hypothetical protein	489653.NLA_19650	Belongs to the DNA photolyase family	phrB	NA	4.1.99.3	ko:K01669	NA	NA	NA	NA	ko00000;ko01000;ko03400	NA	NA	DNA_photolyase;FAD_binding_7	487	Core	No	No	No	No	HT085_RS08805	NGK_2105	NGO_1707
group_1503	ACGGCG	2	hypothetical protein	NA	NA	NA	NA	NA	NA	NA	NA	NA	NA	NA	NA	NA	NA	346	Shell	No	No	No	No	HT085_RS07990	NGK_1928; NGK_1464; NGK_0645	NGO_1623; NGO_1123; NGO_0472
group_314	AAGCCC	2	hypothetical protein	546262.NEICINOT_03724	Psort location OuterMembrane; score	NA	NA	NA	ko:K02014	NA	NA	NA	NA	ko00000;ko02000	1.B.14	NA	TonB_dep_Rec	488	Core	No	No	No	No	HT085_RS07030	NGK_1690; NGK_1691	NGO_1430; NGO_1431
group_458	AATGGC	2	sigma-54-dependent Fis family transcriptional regulator	546262.NEICINOT_04920	ATPase histidine kinase DNA gyrase B HSP90 domain protein	pilS	NA	2.7.13.3	ko:K02668	ko02020;map02020	M00501	NA	NA	ko00000;ko00001;ko00002;ko01000;ko01001;ko02022;ko02035	NA	NA	HATPase_c;HisKA	487	Core	No	No	No	No	HT085_RS00970	NGK_0246	NGO_1260
group_70	ACATCG	2	ABC transporter	489653.NLA_19040	MlaA lipoprotein	NA	NA	NA	ko:K04754	NA	NA	NA	NA	ko00000	NA	NA	MlaA	487	Core	No	No	No	No	HT085_RS11120	NGK_2595	NGO_2121
group_662	AAT	2	cell division protein	489653.NLA_2480	NA	NA	NA	NA	NA	NA	NA	NA	NA	NA	NA	NA	NA	487	Core	No	No	No	No	HT085_RS09390	NGK_2237	NGO_2002
group_751	ACAGCG	2	hypothetical protein	1120980.JQKH01000155_gene2080	Haemagluttinin repeat	NA	NA	NA	NA	NA	NA	NA	NA	NA	NA	NA	Fil_haemagg_2	486	Core	No	No	No	No	HT085_RS12140	NGK_1188; NGK_1189	NA
group_822	AAGT	2	cadmium resistance protein	1035184.HMPREF1042_2199	Cadmium resistance transporter	cadD	NA	NA	NA	NA	NA	NA	NA	NA	NA	NA	Cad	482	Core	No	No	No	No	HT085_RS11160	NGK_2601	NGO_2127
group_921	AGGGCG	2	DSBA oxidoreductase	546267.NEIPOLOT_00313	Thiol disulfide interchange protein	dsbA	NA	NA	ko:K03673	ko01503;map01503	M00728	NA	NA	ko00000;ko00001;ko00002;ko03110	NA	NA	DSBA;Thioredoxin_4	488	Core	No	No	No	No	HT085_RS08855	NGK_2116	NGO_1717; NGO_1717
group_988	A	2	addiction module protein	1120980.JQKH01000095_gene2077	Fic/DOC family N-terminal	NA	NA	NA	NA	NA	NA	NA	NA	NA	NA	NA	Fic;Fic_N	484	Core	No	No	No	No	HT085_RS07320	NGK_1780	NGO_1499
infB	CCG	2	translation initiation factor IF-2	546267.NEIPOLOT_02432	One of the essential components for the initiation of protein synthesis. Protects formylmethionyl-tRNA from spontaneous hydrolysis and promotes its binding to the 30S ribosomal subunits. Also involved in the hydrolysis of GTP during the formation of the 70S ribosomal complex	infB	GO:0000166;GO:0001882;GO:0001883;GO:0003674;GO:0003676;GO:0003723;GO:0003743;GO:0003824;GO:0003924;GO:0005488;GO:0005525;GO:0005575;GO:0005622;GO:0005623;GO:0005737;GO:0006412;GO:0006413;GO:0006518;GO:0006807;GO:0008135;GO:0008150;GO:0008152;GO:0009058;GO:0009059;GO:0009987;GO:0010467;GO:0016462;GO:0016787;GO:0016817;GO:0016818;GO:0017076;GO:0017111;GO:0019001;GO:0019538;GO:0032549;GO:0032550;GO:…	NA	ko:K02519	NA	NA	NA	NA	ko00000;ko03012;ko03029	NA	NA	GTP_EFTU;IF-2;IF2_N;IF2_assoc	487	Core	No	No	No	No	HT085_RS06225	NGK_1503	NGO_1286
leuC	CCG	2	3-isopropylmalate dehydratase large subunit	546264.NEIFLAOT_00893	Catalyzes the isomerization between 2-isopropylmalate and 3-isopropylmalate; via the formation of 2-isopropylmaleate	leuC	GO:0003674;GO:0003824;GO:0003861;GO:0005488;GO:0006082;GO:0006520;GO:0006551;GO:0006807;GO:0008150;GO:0008152;GO:0008652;GO:0009058;GO:0009081;GO:0009082;GO:0009098;GO:0009987;GO:0016053;GO:0016829;GO:0016835;GO:0016836;GO:0019752;GO:0043167;GO:0043169;GO:0043436;GO:0044237;GO:0044238;GO:0044249;GO:0044281;GO:0044283;GO:0046394;GO:0046872;GO:0048037;GO:0051536;GO:0051539;GO:0051540;GO:0071704;GO:…	4.2.1.33;4.2.1.35	ko:K01703	ko00290;ko00660;ko00966;ko01100;ko01110;ko01210;ko01230;map00290;map00660;map00966;map01100;map01110;map01210;map01230	M00432;M00535	R03896;R03898;R03968;R04001;R08620;R08624;R08628;R08634;R08641;R08645;R10170	RC00497;RC00976;RC00977;RC01041;RC01046;RC03072	br01601;ko00000;ko00001;ko00002;ko01000	NA	NA	Aconitase	487	Core	No	No	No	No	HT085_RS03810	NGK_1227	NGO_0679
hemA	CCG	2	hypothetical protein;glutamyl-tRNA reductase	546267.NEIPOLOT_02083	Catalyzes the NADPH-dependent reduction of glutamyl- tRNA(Glu) to glutamate 1-semialdehyde (GSA)	hemA	GO:0000166;GO:0003674;GO:0003824;GO:0005488;GO:0006725;GO:0006778;GO:0006779;GO:0006782;GO:0006783;GO:0006807;GO:0008150;GO:0008152;GO:0008883;GO:0009058;GO:0009987;GO:0016491;GO:0016620;GO:0016903;GO:0018130;GO:0019438;GO:0033013;GO:0033014;GO:0034641;GO:0036094;GO:0042168;GO:0042440;GO:0044237;GO:0044249;GO:0044271;GO:0046148;GO:0046483;GO:0046501;GO:0048037;GO:0050661;GO:0050662;GO:0051186;GO:…	1.2.1.70	ko:K02492	ko00860;ko01100;ko01110;ko01120;map00860;map01100;map01110;map01120	M00121	R04109	RC00055;RC00149	ko00000;ko00001;ko00002;ko01000	NA	NA	GlutR_N;GlutR_dimer;Shikimate_DH	488	Core	No	No	No	No	HT085_RS06900	NGK_1655	NGO_1403
purF	AGCATC	2	amidophosphoribosyltransferase	489653.NLA_15460	Catalyzes the formation of phosphoribosylamine from phosphoribosylpyrophosphate (PRPP) and glutamine	purF	NA	2.4.2.14	ko:K00764	ko00230;ko00250;ko01100;ko01110;ko01130;map00230;map00250;map01100;map01110;map01130	M00048	R01072	RC00010;RC02724;RC02752	ko00000;ko00001;ko00002;ko01000;ko01002	NA	NA	GATase_6;GATase_7;Pribosyltran	487	Core	No	No	No	No	HT085_RS01715	NGK_0405; NGK_0404	NGO_0263; NGO_0262
queH	CCG	2	hypothetical protein;Epoxyqueuosine reductase QueH	489653.NLA_10780	Catalyzes the conversion of epoxyqueuosine (oQ) to queuosine (Q); which is a hypermodified base found in the wobble positions of tRNA(Asp); tRNA(Asn); tRNA(His) and tRNA(Tyr)	queH	NA	1.17.99.6	ko:K09765	NA	NA	NA	NA	ko00000;ko01000;ko03016	NA	NA	DUF208	488	Core	No	No	No	No	HT085_RS03825	NGK_1224	NGO_0682
rlmJ	CCGCG	2	ribosomal RNA large subunit methyltransferase J	546267.NEIPOLOT_02567	Specifically methylates the adenine in position 2030 of 23S rRNA	rlmJ	NA	2.1.1.266	ko:K07115	NA	NA	NA	NA	ko00000;ko01000;ko03009	NA	NA	RsmJ	488	Core	No	No	No	No	HT085_RS04695	NGK_0947	NGO_0859
rmpM	AATCCG	2	Outer membrane protein class 4	489653.NLA_4380	Belongs to the ompA family	rmpM	NA	NA	ko:K03286	NA	NA	NA	NA	ko00000;ko02000	1.B.6	NA	OmpA	488	Core	No	No	No	No	HT085_RS07735	NGK_1876	NGO_1577
ubiG	CCGCG	2	ubiquinone biosynthesis O-methyltransferase;hypothetical protein	546267.NEIPOLOT_01915	O-methyltransferase that catalyzes the 2 O-methylation steps in the ubiquinone biosynthetic pathway	ubiG	GO:0003674;GO:0003824;GO:0006732;GO:0006733;GO:0006743;GO:0006744;GO:0008150;GO:0008152;GO:0008168;GO:0008169;GO:0008171;GO:0008425;GO:0008689;GO:0008757;GO:0009058;GO:0009108;GO:0009987;GO:0016740;GO:0016741;GO:0030580;GO:0032259;GO:0042180;GO:0042181;GO:0044237;GO:0044249;GO:0044281;GO:0044283;GO:0051186;GO:0051188;GO:0061542;GO:0071704;GO:1901576;GO:1901661;GO:1901663	2.1.1.222;2.1.1.64	ko:K00568	ko00130;ko01100;ko01110;map00130;map01100;map01110	M00117	R04988;R05614;R08769;R08781	RC00003;RC00392;RC01895	ko00000;ko00001;ko00002;ko01000	NA	NA	Methyltransf_23	487	Core	No	No	No	No	HT085_RS10870	NGK_2536	NGO_2074
